# Methylotrophic methanogenesis in the Archaeoglobi revealed by cultivation of *Ca.* Methanoglobus hypatiae from a Yellowstone hot spring

**DOI:** 10.1101/2023.09.08.556235

**Authors:** Mackenzie M. Lynes, Zackary J. Jay, Anthony J. Kohtz, Roland Hatzenpichler

**Affiliations:** Department of Chemistry and Biochemistry, Center for Biofilm Engineering, and Thermal Biology Institute, Montana State University, Bozeman, MT 59717, USA; Department of Microbiology and Cell Biology, Montana State University, Bozeman, MT 59717, USA

**Keywords:** archaea, MCR, methane, stable isotope tracing, thermophile, transcriptomics

## Abstract

Over the past decade, environmental metagenomics and PCR-based marker gene surveys have revealed that several lineages beyond just a few well-established groups within the Euryarchaeota superphylum harbor the genetic potential for methanogenesis. One of these groups are the Archaeoglobi, a class of thermophilic euryarchaeotes that have long been considered to live non-methanogenic lifestyles. Here, we enriched *Candidatus* Methanoglobus hypatiae, a methanogen affiliated with the family Archaeoglobaceae, from a hot spring in Yellowstone National Park. The enrichment is sediment-free, grows at 64-70 °C and a pH of 7.8, and produces methane from mono-, di-, and tri-methylamine. *Ca.* M. hypatiae is represented by a 1.62 Mb metagenome-assembled genome with an estimated completeness of 100% and accounts for up to 67% of cells in the culture according to fluorescence *in situ* hybridization. Via genome-resolved metatranscriptomics and stable isotope tracing, we demonstrate that *Ca.* M. hypatiae expresses methylotrophic methanogenesis and energy-conserving pathways for reducing monomethylamine to methane. The detection of Archaeoglobi populations related to *Ca.* M. hypatiae in 36 geochemically diverse geothermal sites within Yellowstone National Park, as revealed through the examination of previously published gene amplicon datasets, implies a previously underestimated contribution to anaerobic carbon cycling in extreme ecosystems.
