## Supplementary material for "Methylotrophic methanogenesis in the Archaeoglobi revealed by cultivation of *Ca.* Methanoglobus hypatiae from a Yellowstone hot spring": SI Datasets 1-6

### Sheet: Dataset S1
SI Dataset S1. Extended metagenome assembled genome statistics. Seqs, sequences; avg_cov, average coverage; avg_gc, average G+C content; % rel. abund., percent relative abundance.
Bin	Assigned GTDBTK taxonomy	Assembler used	Quality control	Seqs	Length	avg_cov	avg_gc	% rel. abund.*	Completeness	Contamination	Strain heterogeneity	rRNA	tRNA	genes	CDS	CRISPR
LCB024_bin1	d__Archaea;p__Halobacteriota;c__Archaeoglobi;o__Archaeoglobales; f__Archaeoglobaceae;g__WYZ-LMO2;s__WYZ-LMO2 sp004347865	SPAdes	SPAdes	19	1623778	5252.73	0.459375	92.7802	100	1.31	50	3	44	1816	1760	2
LCB024_bin2	d__Bacteria;p__Thermotogota;c__Thermotogae;o__Thermotogales; f__DSM-5069;g__Pseudothermotoga_A;s__	SPAdes	rqcfilter2 pipeline and bbcms (BBTools)	60	2115069	86.6974	0.500723	3.20816	96.39	0	0	4	46	2082	2025	1
LCB024_bin3	d__Bacteria;p__Firmicutes_B;c__Desulfotomaculia;o__Desulfotomaculales; f__Desulfovirgulaceae;g__Desulfovirgula;s__	SPAdes	rqcfilter2 pipeline and bbcms (BBTools)	53	2547722	39.1036	0.599132	1.74299	100	1.05	0	2	53	2726	2642	2
LCB024_bin4	d__Bacteria;p__Firmicutes_B;c__Moorellia;o__Moorellales;f__Moorellaceae;g__;s__	SPAdes	rqcfilter2 pipeline and bbcms (BBTools)	87	3072658	24.4412	0.507987	1.3139	100	0.51	0	3	46	3334	3075	1
LCB024_bin5	d__Bacteria;p__Atribacterota;c__Atribacteria;o__Atribacterales; f__Caldatribacteriaceae;g__Caldatribacterium;s__Caldatribacterium californiense_B	SPAdes	rqcfilter2 pipeline and bbcms (BBTools)	157	2011178	21.4812	0.566552	0.755848	98.31	0.85	100	4	39	2148	2047	3
LCB024_bin6	d__Bacteria;p__Dictyoglomota;c__Dictyoglomia;o__Dictyoglomales; f__Dictyoglomaceae;g__OB1-4;s__OB1-4 sp008124665	SPAdes	SPAdes	273	1565698	7.26105	0.320067	0.198899	83.62	0.5	0	3	34	1657	1604	3
*Relative abundances in SIT-MG

### Sheet: Dataset S2
SI Dataset S2. GCMS measurements of masses 16 (CH4), 17 (13CH4), and 19 (12CD3H) during the isotope tracing experiment. Percent of labeled methane is calculated as a fraction of provided labeled substrate. Stdev, standard deviation.
	12CH4, µM	m/z 16
	Day									Rep. 5A-F Day 32: Percent substrate converted to labeled product
ID	2	23	28	30	32	34	36	38		13CH4	(355.97 uM/ 2,000 uM)*100 =	0.178
1A	10.2459	16.2833	38.7159	98.1733	199.169					13CO2	(138.71 uM/ 2,000 uM)*100 =	0.0694
1B	11.5756	24.2572	316.638	834.456	1418.01
average	10.9108	20.2702	177.677	466.315	808.591					Rep. 6A-F Day 32: Percent substrate converted to labeled product
stdev	0.940233	5.63835	196.521	520.63	861.853					CD3H	(354.84 uM/ 2,000 uM)*100 =	0.1774
5A	10.0351	23.6074	129.324	373.182	771.595	1686.3	2522.8	3340.87
5B	16.4598	55.0681	809.721	1587.91	2237.38
5C	10.0652	69.9142	1034.27	1754.84	2347.48					Rep. 5A Day 38: Percent substrate converted to labeled product
5D	15.2118	24.3475	213.456	547.501	547.501					13CH4	(717.7 uM/ 2,000 uM)*100 =	0.3589
5E	14.3684	46.6338	687.648	1382.42	1878.49					13CO2	(212.95 uM/ 2,000 uM)*100 =	0.1065
5F	10.8183	131.829	1395.52	2059.34	2444.28
average	12.8264	58.5666	711.656	1284.2	1704.45					Rep. 6C Day 38: Percent substrate converted to labeled product
stdev	2.85369	40.1094	483.581	677.777	834.733					CD3H	(394.76 uM/ 2,000 uM)*100 =	0.1974
6A	13.6231	32.3301	331.982	842.421	1448.75
6B	11.8205	91.7929	1233.29	2151.36	2749.83
6C	16.4628	80.3492	1065.73	1594.34	2003.31	2284.35	2257.29	2154.08
6D	16.7747	47.3953	664.838	1357.53	1913.96
6E	14.0282	70.939	1012.49	1639.07	2103.56
6F	15.3488	118.638	1376.15	2066.41	2261.95
average	14.6763	73.5741	947.414	1608.52	2080.22
stdev	1.88319	30.9901	385.326	480.702	427.612
	13CH4, µM	m/z 17
	Day
ID	2	23	28	30	32	34	36	38
1A	0	0	0	1.28666	2.8272
1B	0	0	3.70076	9.85003	16.2446
average	0	0	1.85038	5.56835	9.5359
stdev	0	0	2.61683	6.05522	9.48753
5A	0	0	23.6332	72.8059	154.769	349.799	534.441	717.701
5B	0	9.24328	165.006	329.681	470.009
5C	0	12.6299	214.183	365.303	491.731
5D	0	2.04832	40.6997	108.479	108.479
5E	0	7.26811	140.263	287.656	396.123
5F	0	24.1109	287.364	431.392	514.732
average	0	9.21675	145.192	265.886	355.974
stdev	0	8.64426	101.079	144.136	178.878
	CD3H, µM	m/z 19
	Day
ID	2	23	28	30	32	34	36	38
6A	0	2.20773	41.5823	114.065	212.1
6B	0	9.99757	176.829	332.804	462.217
6C	0	8.79041	158.564	254.379	346.581	419.851	414.084	394.763
6D	0	4.64231	90.2171	191.299	287.973
6E	0	8.41368	151.114	265.847	379.474
6F	0	14.0201	223.856	375.897	440.691
average	0	8.01196	140.36	255.715	354.839
stdev	0	4.1437	64.8381	94.5571	94.2563
	12CO2, µM	m/z 44
	Day
ID	2	23	28	30	32	34	36	38
1A	3317.36	4054.28	4053.9	4301.53	3845.66
1B	3412.35	4096.96	4104.28	4188.18	3979.22
average	3364.86	4075.62	4079.09	4244.85	3912.44
stdev	67.1717	30.1791	35.6252	80.1516	94.4415
5A	3313.58	3878.39	4237.67	4448.42	4585.59	4332.34	4607.38	4540.44
5B	3426.43	3688.92	4139.21	4164.7	4525.49
5C	3423.63	3670.33	4085.06	4157.72	4424.12
5D	3347.31	3543.19	3948.43	3955.11	3957.09
5E	3336.61	3600.84	4258.84	4185.93	4544.61
5F	3370.44	3855.54	4221.69	4568.32	4398.88
average	3369.67	3706.2	4148.48	4246.7	4405.96
stdev	46.6325	135.063	117.999	222.482	231.365
	13CO2, µM	m/z 45
	Day
ID	2	23	28	30	32	34	36	38
1A	38.6279	46.934	46.8456	49.8218	44.6761
1B	39.6795	47.5786	47.4957	48.3706	46.2158
average	39.1537	47.2563	47.1707	49.0962	45.4459
stdev	0.743603	0.455799	0.459706	1.0262	1.08871
5A	38.488	45.1826	54.0264	68.0989	87.3852	131.7	174.747	212.951
5B	39.7882	44.4164	90.1073	134.387	171.536
5C	39.814	44.9081	98.1574	140.078	174.741
5D	38.8434	41.28	55.3064	72.4877	72.565
5E	38.7347	43.3077	84.0757	121.3	149.784
5F	39.2246	49.8089	117.969	161.05	176.22
average	39.1488	44.8173	83.2736	116.234	138.705
stdev	0.558297	2.82879	24.9406	37.8496	46.7222

### Sheet: Dataset S3
SI Dataset S3. Gas chromatograph FID measurements of 12CH4 during isotope tracing experiment. NA, not available/measured.
FID measurements of 12CH4	Timepoint	Day 2		Day 9		Day 16		Day 23		Day 28		Day 30		Day 32		Day 33		Day 34		Day 36		Day 37		Day 38		Day 41		Day 44
Experimental condition	Replicate ID	uM	ppm	uM	ppm	uM	ppm	uM	ppm	uM	ppm	uM	ppm	uM	ppm	uM	ppm	uM	ppm	uM	ppm	uM	ppm	uM	ppm	uM	ppm	uM	ppm
12CH3-NH2	1A	17.2353	416.963	19.0457	460.757	11.3662	274.961	19.9488	482.586	47.6614	1153	101.412	2453.42	191.714	4638.08	NA	NA	558.375	13507.9	1084.86	26243.8	NA	NA	1987.56	48081	3016.94	72984.2	3462.35	83758.9
12CH3-NH2	1B	15.6471	378.54	18.6258	450.598	12.5873	304.502	31.1493	753.542	326.511	7898.77	890.292	21538.4	1319.15	31913.9	NA	NA	2186.58	52896.4	3027.75	73244.4	NA	NA	2987.65	72274.2	2958.65	71574.2	3172.42	76745.1
12CH3-NH2, BES Day 33	2A	17.3529	419.809	20.0075	484.024	10.8026	261.327	27.0376	654.073	80.2283	1940.84	181.194	4383.54	306.107	7405.56	433.289	10481.9	431.926	10448.9	446.846	10809.6	NA	NA	544.747	13178	462.533	11189.4	NA	NA
12CH3-NH2, BES Day 33	2B	17.3294	419.24	19.574	473.538	11.3662	274.961	26.4641	640.201	227.098	5493.84	593.068	14347.8	919.406	22243	1242.85	30066.3	1333.23	32252.7	1557.9	37687.1	NA	NA	1470.39	35570.2	1424.98	34472.5	NA	NA
12CH3-NH2, BES Day 33	2C	16.7176	404.44	21.186	512.535	12.2116	295.413	51.2201	1239.08	661.717	16007.9	1298.59	31416.1	1645.92	39819.2	1768.12	42773.3	1997.29	48317.3	2293.6	55484.4	NA	NA	2168.38	52455.4	2155.28	52139.4	NA	NA
No 12CH3-NH2	3A	17.2235	416.679	19.7907	478.781	12.1059	292.856	21.9985	532.172	45.2159	1093.84	40.9981	991.848	62.4731	1511.39	NA	NA	78.5152	1899.39	52.3616	1266.68	NA	NA	100.913	2441.18	102.099	2469.93	NA	NA
No 12CH3-NH2	3B	15.2118	368.009	20.5087	496.149	15.6872	379.492	25.5612	618.359	46.1126	1115.53	47.6733	1153.34	50.914	1231.75	NA	NA	40.584	981.784	45.0336	1089.41	NA	NA	48.1247	1164.18	46.5982	1127.28	NA	NA
No 12CH3-NH2, BES Day 0	4A	15.5294	375.694	21.5923	522.366	13.2097	319.557	18.5212	448.052	23.4639	567.625	19.6085	474.379	26.7103	646.195	NA	NA	21.3513	516.517	24.1689	584.671	NA	NA	61.768	1494.23	20.825	503.788	NA	NA
No 12CH3-NH2, BES Day 0	4B	16.1647	391.063	17.6234	426.348	12.6695	306.491	14.8365	358.914	19.5238	472.309	20.5231	496.506	16.0932	389.34	NA	NA	18.4037	445.212	26.9402	651.711	NA	NA	24.9417	603.365	17.9029	433.097	NA	NA
No 12CH3-NH2, BES Day 0	4C	17.0471	412.409	19.1947	464.362	15.0296	363.585	15.5198	375.443	19.0211	460.148	20.8922	505.435	14.9437	361.53	NA	NA	17.9247	433.625	26.1408	632.373	NA	NA	22.5701	545.994	17.825	431.212	NA	NA
13CH3-NH2	5A	14.7882	357.763	20.7525	502.048	13.7146	331.771	25.2196	610.094	145.552	3521.12	382.59	9255.82	740.576	17916.6	NA	NA	1768.4	42780	2932.54	70941.1	NA	NA	3746.64	90635	4131.71	99952.2	4108.8	99397.5
13CH3-NH2	5B	16.9294	409.563	19.574	473.538	12.9278	312.74	56.8082	1374.26	850.555	20576.2	1679.94	40642.1	2175.67	52635.4	NA	NA	NA	NA	NA	NA	NA	NA	NA	NA	NA	NA	NA	NA
13CH3-NH2	5C	17.2706	417.817	18.2058	440.439	12.1411	293.708	72.4012	1751.48	1086.38	26281	1800.9	43568.3	2191.14	53009.7	NA	NA	NA	NA	NA	NA	NA	NA	NA	NA	NA	NA	NA	NA
13CH3-NH2	5D	16.8471	407.571	21.2943	515.156	14.513	351.086	26.7326	646.694	208.159	5035.66	560.927	13570.3	1064.1	25743.5	NA	NA	NA	NA	NA	NA	NA	NA	NA	NA	NA	NA	NA	NA
13CH3-NH2	5E	16.0471	388.217	20.0887	485.99	12.8222	310.183	49.7804	1204.25	721.185	17446.5	1375.43	33275.2	1778.83	43034.8	NA	NA	NA	NA	NA	NA	NA	NA	NA	NA	NA	NA	NA	NA
13CH3-NH2	5F	17.4471	422.086	21.3621	516.795	12.2468	296.265	132.113	3195.99	1477.19	35735.4	2066.27	49988.4	2412.07	58354.6	NA	NA	NA	NA	NA	NA	NA	NA	NA	NA	NA	NA	NA	NA
12CD3-NH2	6A	14.8941	360.324	20.9828	507.619	12.4699	301.662	33.6994	815.23	398.818	9647.99	935.061	22621.5	1550.6	37513.3	NA	NA	NA	NA	NA	NA	NA	NA	NA	NA	NA	NA	NA	NA
12CD3-NH2	6B	16	387.078	21.1589	511.879	14.5365	351.655	104.392	2525.38	1534.77	37128.3	2447.43	59209.6	3156.53	76365	NA	NA	NA	NA	NA	NA	NA	NA	NA	NA	NA	NA	NA	NA
12CD3-NH2	6C	15.5882	377.117	20.0887	485.99	13.785	333.475	92.4719	2237.01	1246.81	30162	1963.8	47509.3	2204.89	53342.2	NA	NA	2484.26	60097.8	2989.09	72309	NA	NA	2746.81	66448.1	2808.05	67930.8	2914.53	70506.5
12CD3-NH2	6D	16.1882	391.632	18.1516	439.128	13.6793	330.919	52.5012	1270.07	774.865	18745.1	1566.13	37888.6	2174.07	52596.8	NA	NA	NA	NA	NA	NA	NA	NA	NA	NA	NA	NA	NA	NA
12CD3-NH2	6E	16.1882	391.632	18.2058	440.439	13.3858	323.818	81.2714	1966.06	1174.95	28423.7	1814.78	43904.1	2382.45	57638.1	NA	NA	NA	NA	NA	NA	NA	NA	NA	NA	NA	NA	NA	NA
12CD3-NH2	6F	15.4471	373.701	19.6688	475.832	12.3055	297.685	131.406	3178.87	1623.46	39274	2500.5	60493.4	2486.26	60149.5	NA	NA	NA	NA	NA	NA	NA	NA	NA	NA	NA	NA	NA	NA

### Sheet: Dataset S4
SI Dataset S4. Gas chromatograph FID measurements of CH4 during temperature optimum experiment. NA, not available/measured.
Substrate and temperature optimum	Timepoint	Day 12		Day 15		Day 18		Day 21		Day 23		Day 25		Day 27		Day 29		Day 30		Day 31		Day 33		Day 35		Day 39		Day 40		Day 47		MAX
Experimental condition	Replicate ID	uM	ppm	uM	ppm	uM	ppm	uM	ppm	uM	ppm	uM	ppm	uM	ppm	uM	ppm	uM	ppm	uM	ppm	uM	ppm	uM	ppm	uM	ppm	uM	ppm	uM	ppm	uM	ppm
MMA @60˚C	A	19.1947	464.37	NA	NA	NA	NA	30.0655	727.334	NA	NA	NA	NA	68.3171	1652.68	NA	NA	NA	NA	NA	NA	NA	NA	NA	NA	NA	NA	NA	NA	NA	NA	68.3171	1652.68
MMA @60˚C	B	19.9094	481.66	NA	NA	NA	NA	20.5674	497.561	NA	NA	NA	NA	22.5402	545.277	NA	NA	NA	NA	NA	NA	NA	NA	NA	NA	NA	NA	NA	NA	NA	NA	22.5402	545.277
MMA @60˚C	C	21.3388	516.241	NA	NA	NA	NA	23.5007	568.52	NA	NA	NA	NA	19.9584	482.819	NA	NA	NA	NA	NA	NA	NA	NA	NA	NA	NA	NA	NA	NA	NA	NA	23.5007	568.52
MMA @64˚C	A	23.4829	568.112	NA	NA	NA	NA	3075.9	74411.1	5818.54	140761	5616.74	135879	4222.02	102136	NA	NA	5419.52	131108	NA	NA	NA	NA	4903.35	118621	NA	NA	NA	NA	NA	NA	5818.54	140761
MMA @64˚C	B	21.2622	514.388	NA	NA	NA	NA	2223.38	53787.2	4524.39	109453	5116.53	123778	4025.67	97386	NA	NA	4957.55	119932	NA	NA	NA	NA	4406.98	106613	NA	NA	NA	NA	NA	NA	5116.53	123778
MMA @64˚C	C	24.172	584.784	NA	NA	NA	NA	2072.91	50147.2	4298.11	103979	4976.89	120399	3874.9	93738.8	NA	NA	4614.94	111644	NA	NA	NA	NA	4166.75	100801	NA	NA	NA	NA	NA	NA	4976.89	120399
MMA @70˚C	A	24.6315	595.9	NA	NA	1654.26	40019.4	2837.12	68634.7	3321.78	80359.4	5079.28	122877	4613.16	111598	NA	NA	4787.35	115815	NA	NA	NA	NA	4384.52	106070	NA	NA	NA	NA	NA	NA	5079.28	122877
MMA @70˚C	B	27.5158	665.679	NA	NA	3096.99	74921.3	5190.85	125575	5022.81	121510	5860.84	141784	4779.45	115621	NA	NA	4936.95	119434	NA	NA	NA	NA	4565.97	110459	NA	NA	NA	NA	NA	NA	5860.84	141784
MMA @70˚C	C	23.0489	557.614	NA	NA	2542.3	61502.4	3705.84	89650.5	4273.17	103375	4666.81	112898	4038.64	97699.9	NA	NA	4445.44	107543	NA	NA	NA	NA	4061.75	98261	NA	NA	NA	NA	NA	NA	4666.81	112898
MMA @77˚C	A	20.9814	507.595	NA	NA	NA	NA	41.7285	1009.48	87.881	2125.99	NA	NA	20.2132	488.982	NA	NA	93.2404	2255.65	NA	NA	NA	NA	85.6056	2070.95	NA	NA	20.394	493.369	23.4661	567.71	93.2404	2255.65
MMA @77˚C	B	19.3734	468.692	NA	NA	NA	NA	20.9865	507.698	NA	NA	NA	NA	18.7014	452.412	NA	NA	17.4472	422.08	NA	NA	NA	NA	22.1913	536.849	NA	NA	18.7547	453.712	24.0106	580.883	24.0106	580.883
MMA @77˚C	C	20.6241	498.95	NA	NA	NA	NA	18.8215	455.323	NA	NA	NA	NA	17.4105	421.182	NA	NA	18.8313	455.564	NA	NA	NA	NA	21.6355	523.401	NA	NA	18.1201	438.361	24.3607	589.352	24.3607	589.352
MMA @80˚C	A	17.7398	429.171	NA	NA	NA	NA	0	0	NA	NA	NA	NA	53.6244	1297.24	NA	NA	12.8466	310.783	NA	NA	NA	NA	68.7098	1662.21	NA	NA	19.918	481.856	22.5067	544.499	68.7098	1662.21
MMA @80˚C	B	18.1226	438.434	NA	NA	NA	NA	12.3153	297.935	NA	NA	NA	NA	19.8904	481.175	NA	NA	17.6617	427.268	NA	NA	NA	NA	26.0386	629.921	NA	NA	33.2614	804.657	55.8908	1352.15	55.8908	1352.15
MMA @80˚C	C	17.4335	421.761	NA	NA	NA	NA	0	0	NA	NA	NA	NA	16.4083	396.939	NA	NA	13.334	322.573	NA	NA	NA	NA	20.6992	500.752	NA	NA	19.9357	482.282	23.7643	574.924	23.7643	574.924
MMA @85˚C	A	16.5401	400.148	NA	NA	NA	NA	0	0	NA	NA	NA	NA	17.9371	433.921	NA	NA	12.3983	299.936	NA	NA	NA	NA	21.5916	522.339	NA	NA	21.3458	516.396	22.9864	556.104	22.9864	556.104
MMA @85˚C	B	14.5747	352.6	NA	NA	NA	NA	0	0	NA	NA	NA	NA	18.4636	446.659	NA	NA	12.6712	306.539	NA	NA	NA	NA	17.1299	414.403	NA	NA	21.6102	522.792	18.4228	445.699	21.6102	522.792
MMA @85˚C	C	14.0642	340.249	NA	NA	NA	NA	0	0	NA	NA	NA	NA	15.4911	374.75	NA	NA	13.3535	323.045	NA	NA	NA	NA	18.1685	439.529	NA	NA	20.9933	507.867	15.8558	383.596	20.9933	507.867
DMA	A	16.5146	399.531	112.736	2727.22	716.089	17323.4	2041.2	49380.2	3518	85106.4	4471.21	108166	5759.06	139319	6460.86	156303	NA	NA	8074.41	195334	8151.52	197203	9152.52	221416	10354	250484	NA	NA	8477.52	205094	10354	250484
DMA	B	16.6933	403.853	62.2086	1504.9	544.636	13175.6	1896.88	45888.8	3501.05	84696.4	4800.07	116122	6366.84	154022	6743.64	163144	NA	NA	8366.14	202392	8437.04	204110	8611.22	208321	10805.1	261395	NA	NA	8080.85	195498	10805.1	261395
DMA	C	15.8254	382.858	120.589	2917.19	662.872	16036	2116.21	51194.7	3413.22	82571.5	4334.99	104871	5254.34	127109	6029.05	145856	NA	NA	7436.48	179902	6894.37	166790	7908.53	191322	9184.86	222195	NA	NA	7908.04	191317	9184.86	222195
TMA	A	25.6014	619.365	345.546	8359.16	1594.87	38582.5	3730.46	90246	4749.8	114906	6431.64	155592	7135.2	172610	7791.41	188492	NA	NA	8916.17	215698	8438.42	204143	9292.42	224800	11992.8	290130	NA	NA	9619.9	232732	11992.8	290130
TMA	B	32.2634	780.536	240.687	5822.5	975.784	23605.8	2279.46	55143.9	4287.89	103731	6108.11	147766	7082.59	171337	7848.65	189877	NA	NA	9292.25	224796	8592.51	207871	8949.37	216501	11218.3	271391	NA	NA	8957.12	216697	11218.3	271391
TMA	C	23.2787	563.172	318.577	7706.74	1612.12	38999.8	3878.2	93820.2	4173.93	100974	4547.61	110014	4424.78	107041	4278.88	103516	NA	NA	5063.97	122507	4302.1	104077	4534.26	109692	5360.98	129693	NA	NA	4148.95	100375	5360.98	129693
MeOH	A	12.6348	305.669	10.7239	259.424	NA	NA	26.4339	639.48	NA	NA	NA	NA	29.8951	723.201	103.884	2513.18	NA	NA	NA	NA	84.5635	2045.77	44.134	1067.68	NA	NA	NA	NA	53.7517	1300.4	103.884	2513.18
MeOH	B	16.2338	392.738	9.20245	222.618	NA	NA	19.2405	465.46	NA	NA	NA	NA	26.0393	629.924	26.5243	641.683	NA	NA	NA	NA	20.203	488.754	29.5202	714.147	NA	NA	NA	NA	37.468	906.453	37.468	906.453
MeOH	C	13.7068	331.604	10.9448	264.767	NA	NA	24.653	596.397	NA	NA	NA	NA	30.7784	744.568	35.5747	860.633	NA	NA	NA	NA	34.8356	842.746	43.505	1052.46	NA	NA	NA	NA	51.7292	1251.47	51.7292	1251.47
Lactate	A	16.6422	402.618	9.44785	228.554	NA	NA	0	0	NA	NA	NA	NA	16.799	406.39	NA	NA	NA	NA	NA	NA	13.8693	335.527	NA	NA	NA	NA	NA	NA	27.3815	662.432	27.3815	662.432
Lactate	B	16.1572	390.886	6.89571	166.815	NA	NA	0	0	NA	NA	NA	NA	14.5909	352.971	NA	NA	NA	NA	NA	NA	9.67925	234.162	NA	NA	NA	NA	NA	NA	23.0253	557.045	23.0253	557.045
Lactate	C	15.3915	372.36	6.69939	162.066	NA	NA	0	0	NA	NA	NA	NA	17.5124	423.648	NA	NA	NA	NA	NA	NA	10.8161	261.664	NA	NA	NA	NA	NA	NA	21.2751	514.702	21.2751	514.702
MMA+Lactate	A	14.2173	343.955	7.53374	182.25	NA	NA	0	0	NA	NA	NA	NA	16.1875	391.597	NA	NA	NA	NA	NA	NA	10.6374	257.342	NA	NA	NA	NA	NA	NA	21.5473	521.289	21.5473	521.289
MMA+Lactate	B	15.3404	371.125	8.66258	209.558	NA	NA	0	0	NA	NA	NA	NA	16.4763	398.582	NA	NA	NA	NA	NA	NA	12.0016	290.345	NA	NA	NA	NA	NA	NA	23.7643	574.924	23.7643	574.924
MMA+Lactate	C	17.1527	414.969	7.65644	185.218	NA	NA	0	0	NA	NA	NA	NA	15.1004	365.299	NA	NA	NA	NA	NA	NA	11.9204	288.38	NA	NA	NA	NA	NA	NA	21.4955	520.035	21.4955	520.035
MMA+Media without yeast extract	A	24.0699	582.314	201.472	4873.85	NA	NA	4443.93	107508	5062.15	122462	4842.73	117154	4077.12	98630.6	4528.37	109552	NA	NA	4876.18	117964	4222.1	102142	4327.52	104690	5443.11	131679	NA	NA	4004.89	96889.2	5443.11	131679
MMA+Media without yeast extract	B	29.6854	718.167	81.1043	1962.01	NA	NA	2093.29	50641.3	3078.22	74467.5	4318.99	104484	4854.35	117433	5236.26	126677	NA	NA	5489.84	132809	4625.76	111907	4409.74	106680	5399.11	130615	NA	NA	4218.09	102047	5489.84	132809
MMA+Media without yeast extract	C	21.1091	510.683	22.135	535.47	NA	NA	194.931	4715.81	601.917	14561.4	1169.34	28288.4	2098.01	50753.5	3193.81	77265.5	NA	NA	4902.05	118589	5814.63	140668	6031.73	145918	6176.04	149410	NA	NA	5408.06	130836	6176.04	149410
Media without yeast extract	A	14.0897	340.867	8.29448	200.653	NA	NA	15.2224	368.263	NA	NA	NA	NA	50.5159	1222.05	NA	NA	NA	NA	NA	NA	57.1011	1381.4	NA	NA	NA	NA	NA	NA	73.8081	1785.62	73.8081	1785.62
Media without yeast extract	B	13.2729	321.107	9.81595	237.459	NA	NA	14.4296	349.083	NA	NA	NA	NA	19.6187	474.601	NA	NA	NA	NA	NA	NA	45.5867	1102.84	NA	NA	NA	NA	NA	NA	72.8876	1763.35	72.8876	1763.35
Media without yeast extract	C	35.4022	856.426	12.7117	307.51	NA	NA	26.5335	641.903	NA	NA	NA	NA	41.0718	993.58	NA	NA	NA	NA	NA	NA	42.8583	1036.83	NA	NA	NA	NA	NA	NA	56.2927	1361.88	56.2927	1361.88
Experimental condition	Average max CH4, uM	stdev
60˚C	38.1193	26.1565
64˚C	5303.99	451.056
70˚C	5202.31	606.448
77˚C	47.2039	39.8692
80˚C	49.455	23.1536
85˚C	21.8633	1.0204
MMA	5202.31	606.448
DMA	10114.6	836.2
TMA	9524.03	3626.05
MMA + Media (no yeast)	5702.99	410.333
MeOH	64.3603	34.9631
Media (no yeast)	67.6628	9.8575
LAC	23.8939	3.1445
MMA + LAC	22.269	1.29519

### Sheet: Dataset S5
SI Dataset S5. Inventory of genes expressed by Ca. M. hypatiae LCB24 under methanogenic conditions and as depicted in Fig. 5. Expression levels averaged across six replicates are reported in reads per kilobase of transcript per million mapped reads (RPKM).
Transcript	Prokka annotation	KEGG annotation	Manually confirmed annotation	Average RPKM value (x6)
JOOIALLP_00001	Formylmethanofuran--tetrahydromethanopterin formyltransferase	formylmethanofuran--tetrahydromethanopterin N-formyltransferase [EC:2.3.1.101]	ftr	961.934
JOOIALLP_00006	cyc_hxne_CoA_dh: cyclohexanecarboxyl-CoA dehydrogenase	acyl-CoA dehydrogenase [EC:1.3.8.7]	acd	249.903
JOOIALLP_00007	3-hydroxypropionyl-coenzyme A dehydratase	enoyl-CoA hydratase [EC:4.2.1.17]	crt	342.387
JOOIALLP_00008	fa_ox_alpha_mit: fatty acid oxidation complex, alpha subunit, mitochondrial		3-hydroxyacyl-CoA dehydrogenase	450.831
JOOIALLP_00012	sucCoAbeta: succinate-CoA ligase, beta subunit	succinyl-CoA synthetase beta subunit [EC:6.2.1.5]	sucC	160.592
JOOIALLP_00013	Succinate--CoA ligase [ADP-forming] subunit alpha	succinyl-CoA synthetase alpha subunit [EC:6.2.1.5]	sucD	300.073
JOOIALLP_00098	dsrC_tusE_dsvC: sulfur relay protein, TusE/DsrC/DsvC family	dissimilatory sulfite reductase related protein	dsrC	450.012
JOOIALLP_00104	4-hydroxybutyrate--CoA ligase 2		long-chain fatty acid-CoA ligase	41.7888
JOOIALLP_00129	Pyruvate/ketoisovalerate oxidoreductases common subunit gamma	pyruvate ferredoxin oxidoreductase gamma subunit [EC:1.2.7.1]	porG	607.094
JOOIALLP_00130	Pyruvate synthase subunit PorD		porD	405.243
JOOIALLP_00131	Pyruvate synthase subunit PorA	pyruvate ferredoxin oxidoreductase alpha subunit [EC:1.2.7.1]	porA	5434.8
JOOIALLP_00132	Pyruvate synthase subunit PorB	pyruvate ferredoxin oxidoreductase beta subunit [EC:1.2.7.1]	porB	1274.91
JOOIALLP_00137	7,8-didemethyl-8-hydroxy-5-deazariboflavin synthase	7,8-didemethyl-8-hydroxy-5-deazariboflavin synthase [EC:4.3.1.32]	cofG	75.1968
JOOIALLP_00148	mauM_napG: MauM/NapG family ferredoxin-type protein	4Fe-4S ferredoxin	fwdF	178.695
JOOIALLP_00178	Phosphoglycerate kinase	phosphoglycerate kinase [EC:2.7.2.3]	pgk	95.3101
JOOIALLP_00186	Pyruvate carboxylase subunit A		pycA	53.1612
JOOIALLP_00193	Thermophilic glucose-6-phosphate isomerase [Carbohydrate transport and metabolism / General function	glucose-6-phosphate isomerase, archaeal [EC:5.3.1.9]	pgi1	78.5675
JOOIALLP_00212	met_CoM_red_A2: methyl coenzyme M reductase system, component A2	iron complex transport system ATP-binding protein [EC:7.2.2.-]	mcrA2	111.498
JOOIALLP_00235	Coenzyme F420-dependent sulfite reductase	F420H2:quinone oxidoreductase subunit F [EC:1.1.98.4]	fqoF	184.6
JOOIALLP_00236	rnfB: electron transport complex, RnfABCDGE type, B subunit	F420H2:quinone oxidoreductase subunit I [EC:1.1.98.4]	fqoI	224.727
JOOIALLP_00237	NuoH NADH:ubiquinone oxidoreductase subunit 1 (chain H) [Energy production and conversion]	F420H2:quinone oxidoreductase subunit H [EC:1.1.98.4]	fqoH	120.985
JOOIALLP_00238	F(420)H(2) dehydrogenase subunit D	F420H2:quinone oxidoreductase subunit D [EC:1.1.98.4]	fqoD	210.224
JOOIALLP_00239	nuoB_fam: NADH-quinone oxidoreductase, B subunit	F420H2:quinone oxidoreductase subunit B/C [EC:1.1.98.4]	fqoB	104.706
JOOIALLP_00240	NuoA NADH:ubiquinone oxidoreductase subunit 3 (chain A) [Energy production and conversion]	F420H2:quinone oxidoreductase subunit A [EC:1.1.98.4]	fqoA	87.7151
JOOIALLP_00241	F(420)H(2) dehydrogenase subunit N	F420H2:quinone oxidoreductase subunit N [EC:1.1.98.4]	fqoN	212.163
JOOIALLP_00242	F(420)H(2) dehydrogenase subunit L	F420H2:quinone oxidoreductase subunit L [EC:1.1.98.4]	fqoL	280.392
JOOIALLP_00243	NDH_I_M: proton-translocating NADH-quinone oxidoreductase, chain M	F420H2:quinone oxidoreductase subunit M [EC:1.1.98.4]	3-ketoacyl-CoA thiolase	408.955
JOOIALLP_00245	hypothetical protein	F420H2:quinone oxidoreductase subunit J [EC:1.1.98.4]	fqoJ	110.575
JOOIALLP_00251	5,10-methylenetetrahydromethanopterin reductase	5,10-methylenetetrahydromethanopterin reductase [EC:1.5.98.2]	mer	51.9263
JOOIALLP_00314	fadA: acetyl-CoA C-acyltransferase FadA	acetyl-CoA C-acetyltransferase [EC:2.3.1.9]	atoB	2097.41
JOOIALLP_00315	cyc_hxne_CoA_dh: cyclohexanecarboxyl-CoA dehydrogenase	acyl-CoA dehydrogenase [EC:1.3.8.7]	acd	3864.38
JOOIALLP_00367	2-amino-3,7-dideoxy-D-threo-hept-6-ulosonate synthase		fruc-bis aldolase	989.01
JOOIALLP_00427	Phosphoenolpyruvate transferase	LPPG:FO 2-phospho-L-lactate transferase [EC:2.7.8.28]	cofD	302.453
JOOIALLP_00440	Pyruvate kinase	pyruvate kinase [EC:2.7.1.40]	pyk	87.7772
JOOIALLP_00442	2-oxoacid:ferredoxin oxidoreductase 2, subunit beta	2-oxoglutarate/2-oxoacid ferredoxin oxidoreductase subunit beta [EC:1.2.7.3 1.2.7.11]	korB	54.0689
JOOIALLP_00443	2-oxoacid:ferredoxin oxidoreductase 2, subunit alpha	2-oxoglutarate/2-oxoacid ferredoxin oxidoreductase subunit alpha [EC:1.2.7.3 1.2.7.11]	korA	88.6928
JOOIALLP_00527	Ribose-5-phosphate isomerase A	ribose 5-phosphate isomerase A [EC:5.3.1.6]	rpiA	65.0957
JOOIALLP_00594	6-hydroxymethyl-7,8-dihydropterin pyrophosphokinase	2-amino-4-hydroxy-6-hydroxymethyldihydropteridine diphosphokinase [EC:2.7.6.3]	mptE	33
JOOIALLP_00606	L-aspartate/L-glutamate decarboxylase	tyrosine decarboxylase / aspartate 1-decarboxylase [EC:4.1.1.25 4.1.1.11]	mfnA	40.3055
JOOIALLP_00633	Acetyl-CoA decarbonylase/synthase complex subunit epsilon 2	anaerobic carbon-monoxide dehydrogenase, CODH/ACS complex subunit epsilon	cdhB	144.977
JOOIALLP_00634	Acetyl-CoA decarbonylase/synthase complex subunit alpha 2	anaerobic carbon-monoxide dehydrogenase, CODH/ACS complex subunit alpha [EC:1.2.7.4]	cdhA	144.014
JOOIALLP_00636	Dihydromethanophenazine:CoB--CoM heterodisulfide reductase subunit D		hdrD	219.044
JOOIALLP_00638	Tungsten-containing formylmethanofuran dehydrogenase 2 subunit C	formylmethanofuran dehydrogenase subunit C [EC:1.2.7.12]	fwdC	455.73
JOOIALLP_00639	one_C_dehyd_A: formylmethanofuran dehydrogenase subunit A	formylmethanofuran dehydrogenase subunit A [EC:1.2.7.12]	fwdA	1366.2
JOOIALLP_00640	Formate dehydrogenase subunit alpha	formylmethanofuran dehydrogenase subunit B [EC:1.2.7.12]	fwdB	947.565
JOOIALLP_00641	Molybdenum-containing formylmethanofuran dehydrogenase 1 subunit C	formylmethanofuran dehydrogenase subunit D [EC:1.2.7.12]	fwdD	136.79
JOOIALLP_00660	Dihydromethanopterin reductase (acceptor)	dihydromethanopterin reductase (acceptor) [EC:1.5.99.15]	dmrX	469.278
JOOIALLP_00708	cyc_hxne_CoA_dh: cyclohexanecarboxyl-CoA dehydrogenase		acd	243.62
JOOIALLP_00709	Ferredoxin/F(420)H(2)-dependent CoB-CoM heterodisulfide reductase subunit A	heterodisulfide reductase subunit A2 [EC:1.8.7.3 1.8.98.4 1.8.98.5 1.8.98.6]	hdrA/mvhD fused	109.024
JOOIALLP_00726	Fructose-1,6-bisphosphate aldolase/phosphatase	fructose 1,6-bisphosphate aldolase/phosphatase [EC:4.1.2.13 3.1.3.11]	fructose 1,6-bis	1106.88
JOOIALLP_00799	Malate dehydrogenase		mdh	174.845
JOOIALLP_00807	V-type ATP synthase subunit D	V/A-type H+/Na+-transporting ATPase subunit D	atpD	38.7396
JOOIALLP_00808	V-type ATP synthase beta chain	V/A-type H+/Na+-transporting ATPase subunit B	atpB	197.289
JOOIALLP_00809	V-type ATP synthase alpha chain	V/A-type H+/Na+-transporting ATPase subunit A [EC:7.1.2.2 7.2.2.1]	atpA	221.321
JOOIALLP_00810	V-type ATP synthase subunit F	V/A-type H+/Na+-transporting ATPase subunit F	atpF	24.3408
JOOIALLP_00811	AhaC: ATP synthase A1, C subunit	V/A-type H+/Na+-transporting ATPase subunit C	atpC	165.891
JOOIALLP_00812	V-type ATP synthase subunit E	V/A-type H+/Na+-transporting ATPase subunit E	atpE	31.5568
JOOIALLP_00815	V_ATP_synt_C: V-type ATPase, C subunit	V/A-type H+/Na+-transporting ATPase subunit K	atpK	221.718
JOOIALLP_00816	NtpI Archaeal/vacuolar-type H+-ATPase subunit I [Energy production and conversion]	V/A-type H+/Na+-transporting ATPase subunit I	atpI	441.73
JOOIALLP_00817	NtpF Archaeal/vacuolar-type H+-ATPase subunit H [Energy production and conversion]	V/A-type H+/Na+-transporting ATPase subunit G/H	atpH	309.395
JOOIALLP_00831	Acetyl-CoA decarbonylase/synthase complex subunit epsilon 2	anaerobic carbon-monoxide dehydrogenase, CODH/ACS complex subunit epsilon	cdhB	677.113
JOOIALLP_00832	Acetyl-CoA decarbonylase/synthase complex subunit alpha	anaerobic carbon-monoxide dehydrogenase, CODH/ACS complex subunit alpha [EC:1.2.7.4]	cdhA	2919.41
JOOIALLP_00899	(5-formylfuran-3-yl)methyl phosphate transaminase		mfnC	243.631
JOOIALLP_00911	mft_etfB: electron transfer flavoprotein, mycofactocin-associated	electron transfer flavoprotein beta subunit	etfB	2368.02
JOOIALLP_00912	mft_etfB: electron transfer flavoprotein, mycofactocin-associated	electron transfer flavoprotein alpha subunit	etfA	3365.06
JOOIALLP_00931	2,3-bisphosphoglycerate-independent phosphoglycerate mutase 1	2,3-bisphosphoglycerate-independent phosphoglycerate mutase [EC:5.4.2.12]	apgM	2.0715
JOOIALLP_00944	FadB: fatty oxidation complex, alpha subunit FadB		3-hydroxyacyl-CoA dehydrogenase	44.5828
JOOIALLP_00946	FadJ: fatty oxidation complex, alpha subunit FadJ		3-hydroxyacyl-CoA dehydrogenase	17.9528
JOOIALLP_00947	Phosphoenolpyruvate synthase	pyruvate, water dikinase [EC:2.7.9.2]	pps	188.278
JOOIALLP_00972	3-hydroxypropionyl-coenzyme A dehydratase		crt	151.534
JOOIALLP_00984	Sulfide dehydrogenase subunit alpha	glutamate synthase (NADPH) small chain [EC:1.4.1.13]	sudA	1087.96
JOOIALLP_00985	Sulfide dehydrogenase subunit beta	ferredoxin/flavodoxin---NADP+ reductase [EC:1.18.1.2 1.19.1.1]	sudB	495.085
JOOIALLP_00990	Tyramine--L-glutamate ligase	tyramine---L-glutamate ligase [EC:6.3.4.24]	mfnD	143.987
JOOIALLP_01023	Acetyl-CoA decarbonylase/synthase complex subunit beta	acetyl-CoA decarbonylase/synthase, CODH/ACS complex subunit beta [EC:2.3.1.169]	cdhC	3460
JOOIALLP_01025	Acetyl-CoA decarbonylase/synthase complex subunit delta	acetyl-CoA decarbonylase/synthase, CODH/ACS complex subunit delta [EC:2.1.1.245]	cdhD	3238.84
JOOIALLP_01026	Acetyl-CoA decarbonylase/synthase complex subunit gamma	acetyl-CoA decarbonylase/synthase, CODH/ACS complex subunit gamma [EC:2.1.1.245]	cdhE	2634.37
JOOIALLP_01031	Citrate synthase	citrate synthase [EC:2.3.3.1]	gltA	1410.98
JOOIALLP_01061	Dihydromethanophenazine:CoB--CoM heterodisulfide reductase subunit D	heterodisulfide reductase subunit D [EC:1.8.98.1]	hdrD	90.5566
JOOIALLP_01105	Enolase	enolase [EC:4.2.1.11]	eno	632.466
JOOIALLP_01121	tRNA_TsaA: tRNA-Thr(GGU) m(6)t(6)A37 methyltransferase TsaA	formylmethanofuran dehydrogenase subunit E [EC:1.2.7.12]	fwdE	33.6493
JOOIALLP_01124	glycerol3P_GlpC: glycerol-3-phosphate dehydrogenase, anaerobic, C subunit	heterodisulfide reductase subunit D [EC:1.8.98.1]	hdrDE fused	1105.52
JOOIALLP_01127	4-hydroxybutyrate--CoA ligase 2	long-chain acyl-CoA synthetase [EC:6.2.1.3]	fadD	536.378
JOOIALLP_01133	Dihydroneopterin aldolase	dihydroneopterin aldolase [EC:4.1.2.25]	mptD	13.5651
JOOIALLP_01139	(4-{4-[2-(gamma-L-glutamylamino)ethyl]phenoxymethyl}furan-2-yl)methanamine synthase	(4-(4-[2-(gamma-L-glutamylamino)ethyl]phenoxymethyl)furan-2-yl)methanamine synthase [EC:2.5.1.131]	mfnF	200.84
JOOIALLP_01185	Pyruvate carboxylase subunit B		pycB	1807.61
JOOIALLP_01194	cyc_hxne_CoA_dh: cyclohexanecarboxyl-CoA dehydrogenase	acyl-CoA dehydrogenase [EC:1.3.8.7]	acd	201.56
JOOIALLP_01196	FadI: acetyl-CoA C-acyltransferase FadI		3-ketoacyl-CoA thiolase	339.953
JOOIALLP_01197	FadB: fatty oxidation complex, alpha subunit FadB		3-hydroxyacyl-CoA dehydrogenase	385.117
JOOIALLP_01204	3-hydroxypropionyl-coenzyme A dehydratase		crt	18.8934
JOOIALLP_01205	fa_ox_alpha_mit: fatty acid oxidation complex, alpha subunit, mitochondrial	enoyl-CoA hydratase / 3-hydroxyacyl-CoA dehydrogenase [EC:4.2.1.17 1.1.1.35]	enoyl-coA-hydratase	365.71
JOOIALLP_01206	cyc_hxne_CoA_dh: cyclohexanecarboxyl-CoA dehydrogenase	acyl-CoA dehydrogenase [EC:1.3.8.7]	acd	189.753
JOOIALLP_01207	4-hydroxybutyrate--CoA ligase 2		long-chain fatty acid-CoA ligase	6.85128
JOOIALLP_01208	FadB: fatty oxidation complex, alpha subunit FadB	enoyl-CoA hydratase / 3-hydroxyacyl-CoA dehydrogenase [EC:4.2.1.17 1.1.1.35]	enoyl-coA-hydratase	152.84
JOOIALLP_01209	FadI: acetyl-CoA C-acyltransferase FadI		acetyl-CoA acetyltransferase	96.6939
JOOIALLP_01214	fadA: acetyl-CoA C-acyltransferase FadA	acetyl-CoA C-acetyltransferase [EC:2.3.1.9]	atoB	664.923
JOOIALLP_01215	Sulfhydrogenase 1 subunit alpha		hyd	4284.2
JOOIALLP_01216	Sulfhydrogenase 2 subunit delta		hyd	4622.5
JOOIALLP_01217	Sulfhydrogenase 1 subunit gamma	anaerobic sulfite reductase subunit B	hyd	4485.62
JOOIALLP_01218	Sulfhydrogenase 2 subunit beta		hyd	4290.86
JOOIALLP_01221	F420-dependent methylenetetrahydromethanopterin dehydrogenase	methylenetetrahydromethanopterin dehydrogenase [EC:1.5.98.1]	mtd	1738.58
JOOIALLP_01236	(5-formylfuran-3-yl)methyl phosphate synthase	(5-formylfuran-3-yl)methyl phosphate synthase [EC:4.2.3.153]	mfnB	531.323
JOOIALLP_01243	2,3-bisphosphoglycerate-independent phosphoglycerate mutase 1	2,3-bisphosphoglycerate-independent phosphoglycerate mutase [EC:5.4.2.12]	apgM	701.649
JOOIALLP_01267	Glyceraldehyde-3-phosphate dehydrogenase	glyceraldehyde-3-phosphate dehydrogenase (NAD(P)+) (phosphorylating) [EC:1.2.1.59]	gap	780.319
JOOIALLP_01271	2,3-bisphosphoglycerate-independent phosphoglycerate mutase 1	2,3-bisphosphoglycerate-independent phosphoglycerate mutase [EC:5.4.2.12]	apgM	218.821
JOOIALLP_01288	Ketoisovalerate oxidoreductase subunit VorB	pyruvate ferredoxin oxidoreductase beta subunit [EC:1.2.7.1]	porB	460.462
JOOIALLP_01289	Ketoisovalerate oxidoreductase subunit VorA	pyruvate ferredoxin oxidoreductase alpha subunit [EC:1.2.7.1]	porA	1194.27
JOOIALLP_01290	Pyruvate synthase subunit PorD		porD	1687.18
JOOIALLP_01291	Pyruvate/ketoisovalerate oxidoreductases common subunit gamma	pyruvate ferredoxin oxidoreductase gamma subunit [EC:1.2.7.1]	porG	1014.14
JOOIALLP_01315	Phosphoenolpyruvate guanylyltransferase	2-phospho-L-lactate/phosphoenolpyruvate guanylyltransferase [EC:2.7.7.68 2.7.7.105]	cofC	425.994
JOOIALLP_01319	cyc_hxne_CoA_dh: cyclohexanecarboxyl-CoA dehydrogenase	acyl-CoA dehydrogenase [EC:1.3.8.7]	acd	1270.06
JOOIALLP_01320	cyt_nit_nrfD: cytochrome c nitrite reductase, NrfD subunit		dsrP	284.752
JOOIALLP_01321	Putative dimethyl sulfoxide reductase iron-sulfur subunit B	tetrathionate reductase subunit B	dsrO	430.224
JOOIALLP_01341	Isocitrate dehydrogenase [NADP]	isocitrate dehydrogenase [EC:1.1.1.42]	icd	215.684
JOOIALLP_01359	GTP cyclohydrolase MptA	GTP cyclohydrolase IV [EC:3.5.4.39]	mptA	82.12
JOOIALLP_01369	Dihydromethanophenazine:CoB--CoM heterodisulfide reductase subunit D	heterodisulfide reductase subunit D [EC:1.8.98.1]	hdrD	214.536
JOOIALLP_01391	5-amino-6-(D-ribitylamino)uracil--L-tyrosine 4-hydroxyphenyl transferase		cofH	379.733
JOOIALLP_01404	pyrrolys_PylB: pyrrolysine biosynthesis radical SAM protein		pylB	818.897
JOOIALLP_01410	Bifunctional enzyme Fae/Hps	bifunctional enzyme Fae/Hps [EC:4.2.1.147 4.1.2.43]	fae-hps	730.696
JOOIALLP_01411	Triosephosphate isomerase		tpiA	261.094
JOOIALLP_01457	2-amino-3,7-dideoxy-D-threo-hept-6-ulosonate synthase	fructose-bisphosphate aldolase / 2-amino-3,7-dideoxy-D-threo-hept-6-ulosonate synthase [EC:4.1.2.13 2.2.1.10]	fruc-bis aldolase	813.344
JOOIALLP_01482	succ_dehyd_anc: succinate dehydrogenase, hydrophobic membrane anchor protein		sdhD	104.778
JOOIALLP_01483	succ_dehyd_anc: succinate dehydrogenase, hydrophobic membrane anchor protein		sdhC	299.803
JOOIALLP_01484	Fumarate reductase (CoM/CoB) subunit B	succinate dehydrogenase iron-sulfur subunit [EC:1.3.5.1]	sdhB	385.079
JOOIALLP_01485	Fumarate reductase (CoM/CoB) subunit A	succinate dehydrogenase flavoprotein subunit [EC:1.3.5.1]	sdhA	298.445
JOOIALLP_01491	Hdr-like menaquinol oxidoreductase iron-sulfur subunit 2		dsrK	114.089
JOOIALLP_01492	narI: respiratory nitrate reductase, gamma subunit		dsrM	111.182
JOOIALLP_01510	FadJ: fatty oxidation complex, alpha subunit FadJ	enoyl-CoA hydratase / 3-hydroxyacyl-CoA dehydrogenase [EC:4.2.1.17 1.1.1.35]	enoyl-coA-hydratase	521.393
JOOIALLP_01529	ttdA_fumA_fumB: hydrolyase, tartrate alpha subunit/fumarate domain protein, Fe-S type	fumarate hydratase subunit alpha [EC:4.2.1.2]	fumA	162.481
JOOIALLP_01530	Putative L(+)-tartrate dehydratase subunit beta	fumarate hydratase subunit beta [EC:4.2.1.2]	fumB	79.8337
JOOIALLP_01540	Shik-DH-AROM: shikimate-5-dehydrogenase	3-methylornithyl-N6-L-lysine dehydrogenase [EC:1.4.1.-]	pylD	37.3327
JOOIALLP_01551	Methenyltetrahydromethanopterin cyclohydrolase	methenyltetrahydromethanopterin cyclohydrolase [EC:3.5.4.27]	mch	2763.05
JOOIALLP_01597	one_C_dehyd_B: formylmethanofuran dehydrogenase subunit B	formylmethanofuran dehydrogenase subunit B [EC:1.2.7.12]	fwdB	256.874
JOOIALLP_01598	PS_I_psaC: photosystem I iron-sulfur protein PsaC	4Fe-4S ferredoxin	fwdG	107.459
JOOIALLP_01600	Formylmethanofuran--tetrahydromethanopterin formyltransferase	formylmethanofuran--tetrahydromethanopterin N-formyltransferase [EC:2.3.1.101]	ftr	1657.24
JOOIALLP_01635	5,10-methylenetetrahydromethanopterin reductase	phthiodiolone/phenolphthiodiolone dimycocerosates ketoreductase [EC:1.2.-.-]	mer	836.015
JOOIALLP_01651	fadA: acetyl-CoA C-acyltransferase FadA	acetyl-CoA C-acetyltransferase [EC:2.3.1.9]	fadA	390.227
JOOIALLP_01652	Ni-sirohydrochlorin a,c-diamide reductive cyclase complex, component CfbC		cfbC	240.989
JOOIALLP_01654	Methyl-coenzyme M reductase I subunit alpha	methyl-coenzyme M reductase alpha subunit [EC:2.8.4.1]	mcrA	16599.6
JOOIALLP_01655	Methyl-coenzyme M reductase I subunit gamma	methyl-coenzyme M reductase gamma subunit [EC:2.8.4.1]	mcrG	15582
JOOIALLP_01656	Methyl-coenzyme M reductase I operon protein C		mcrC	13046.2
JOOIALLP_01657	Methyl-coenzyme M reductase I operon protein D	methyl-coenzyme M reductase subunit D	mcrD	16553.4
JOOIALLP_01658	Methyl-coenzyme M reductase II subunit beta	methyl-coenzyme M reductase beta subunit [EC:2.8.4.1]	mcrB	18097.7
JOOIALLP_01660	Cobyrinate a,c-diamide synthase	cobyrinic acid a,c-diamide synthase [EC:6.3.5.9 6.3.5.11]	cfbB	641.143
JOOIALLP_01661	Ni-sirohydrochlorin a,c-diamide reductive cyclase complex, component CfbD		cfbD	2063.37
JOOIALLP_01662	Coenzyme F(430) synthetase	coenzyme F430 synthetase [EC:6.4.1.9]	cfbE	207.938
JOOIALLP_01667	met_CoM_red_A2: methyl coenzyme M reductase system, component A2	methyl coenzyme M reductase system, component A2	mcrA2	176.572
JOOIALLP_01673	Tetrahydromethanopterin S-methyltransferase subunit E	tetrahydromethanopterin S-methyltransferase subunit E [EC:2.1.1.86]	mtrE	6759.78
JOOIALLP_01674	Tetrahydromethanopterin S-methyltransferase subunit D	tetrahydromethanopterin S-methyltransferase subunit D [EC:2.1.1.86]	mtrD	4085.61
JOOIALLP_01675	Tetrahydromethanopterin S-methyltransferase subunit C		mtrC	2061.04
JOOIALLP_01676	Tetrahydromethanopterin S-methyltransferase subunit B	tetrahydromethanopterin S-methyltransferase subunit B [EC:2.1.1.86]	mtrB	3357.18
JOOIALLP_01677	Tetrahydromethanopterin S-methyltransferase subunit A 1	tetrahydromethanopterin S-methyltransferase subunit A [EC:2.1.1.86]	mtrA	2243.2
JOOIALLP_01678	Tetrahydromethanopterin S-methyltransferase subunit F	tetrahydromethanopterin S-methyltransferase subunit F [EC:2.1.1.86]	mtrF	704.582
JOOIALLP_01679	Tetrahydromethanopterin S-methyltransferase subunit G	tetrahydromethanopterin S-methyltransferase subunit G [EC:2.1.1.86]	mtrG	220.073
JOOIALLP_01680	Tetrahydromethanopterin S-methyltransferase subunit H	tetrahydromethanopterin S-methyltransferase subunit H [EC:2.1.1.86]	mtrH	3661.24
JOOIALLP_01681	Sirohydrochlorin cobaltochelatase	sirohydrochlorin cobalto/nickelchelatase [EC:4.99.1.3 4.99.1.11]	cfbA	1883.27
JOOIALLP_01682	glcD: glycolate oxidase, subunit GlcD		glcD	813.253
JOOIALLP_01683	Dihydromethanophenazine:CoB--CoM heterodisulfide reductase subunit D	heterodisulfide reductase subunit D [EC:1.8.98.1]	hdrD	492.768
JOOIALLP_01687	met_CoM_red_A2: methyl coenzyme M reductase system, component A2	methyl coenzyme M reductase system, component A2	mcrA2	372.861
JOOIALLP_01696	FadJ: fatty oxidation complex, alpha subunit FadJ	enoyl-CoA hydratase / 3-hydroxyacyl-CoA dehydrogenase [EC:4.2.1.17 1.1.1.35]	enoyl-coA-hydratase	2190.08
JOOIALLP_01707	Ribulose bisphosphate carboxylase	ribulose-bisphosphate carboxylase large chain [EC:4.1.1.39]	rbcL	563.035
JOOIALLP_01708	CitB: CitB domain protein		qmoC/hdrC fused	2430.72
JOOIALLP_01709	H(2):CoB-CoM heterodisulfide,ferredoxin reductase subunit A	heterodisulfide reductase subunit A2 [EC:1.8.7.3 1.8.98.4 1.8.98.5 1.8.98.6]	hdrA	1053.8
JOOIALLP_01710	H(2):CoB-CoM heterodisulfide,ferredoxin reductase subunit A	heterodisulfide reductase subunit A2 [EC:1.8.7.3 1.8.98.4 1.8.98.5 1.8.98.6]	hdrA	1440.67
JOOIALLP_01711	F420-non-reducing hydrogenase iron-sulfur subunit D	F420-non-reducing hydrogenase iron-sulfur subunit [EC:1.12.99.- 1.8.98.5 1.8.98.6]	mvhD	2098.1
JOOIALLP_01712	F420-non-reducing hydrogenase iron-sulfur subunit G	F420-non-reducing hydrogenase small subunit [EC:1.12.99.- 1.8.98.5]	mvhG	1726.97
JOOIALLP_01713	F420-non-reducing hydrogenase iron-sulfur subunit A	F420-non-reducing hydrogenase large subunit [EC:1.12.99.- 1.8.98.5]	mvhA	994.951
JOOIALLP_01720	4-hydroxybutyrate--CoA ligase 2	long-chain acyl-CoA synthetase [EC:6.2.1.3]	fadD	1220.73
JOOIALLP_01746	[5-(aminomethyl)furan-3-yl]methyl phosphate kinase	5-(aminomethyl)-3-furanmethanol phosphate kinase [EC:2.7.4.31]	mfnE	80.9887
JOOIALLP_01775	putative protein	energy-converting hydrogenase B subunit Q	ehbQ	433.186
JOOIALLP_01783	pyrrolys_PylC: pyrrolysine biosynthesis protein PylC	uncharacterized protein	pylC	342.583
JOOIALLP_01784	Coenzyme F420:L-glutamate ligase	coenzyme F420-0:L-glutamate ligase / coenzyme F420-1:gamma-L-glutamate ligase [EC:6.3.2.31 6.3.2.34]	cofE	367.542
JOOIALLP_01787	Trimethylamine methyltransferase MttB	trimethylamine---corrinoid protein Co-methyltransferase [EC:2.1.1.250]	mttB	5324
JOOIALLP_01789	Trimethylamine methyltransferase MttB	trimethylamine---corrinoid protein Co-methyltransferase [EC:2.1.1.250]	mttB	801.054
JOOIALLP_01795	Pyrrolysine--tRNA ligase		pylT	478.927
JOOIALLP_01797	Rama_corrin_act: methylamine methyltransferase corrinoid protein reductive activase		ramA	1075.57
JOOIALLP_01800	Monomethylamine methyltransferase MtmB1	methylamine---corrinoid protein Co-methyltransferase [EC:2.1.1.248]	mtmB	9883.58
JOOIALLP_01801	Monomethylamine methyltransferase MtmB1	methylamine---corrinoid protein Co-methyltransferase [EC:2.1.1.248]	mtmB	883.681
JOOIALLP_01802	Dimethylamine corrinoid protein		mtbC	3676.53
JOOIALLP_01803	Monomethylamine methyltransferase MtmB1	methylamine---corrinoid protein Co-methyltransferase [EC:2.1.1.248]	mtmB	1194.41
JOOIALLP_01804	Methylcobamide:CoM methyltransferase MtaA	[methyl-Co(III) methanol/glycine betaine-specific corrinoid protein]:coenzyme M methyltransferase [EC:2.1.1.246 2.1.1.377]	mtaA	12576.9
JOOIALLP_01811	Dimethylamine methyltransferase MtbB1		mtbB	564.001
JOOIALLP_01813	Dimethylamine methyltransferase MtbB1	dimethylamine---corrinoid protein Co-methyltransferase [EC:2.1.1.249]	mtbB	3249.27
JOOIALLP_01814	Trimethylamine corrinoid protein		mttC	146.795
JOOIALLP_01815	Trimethylamine corrinoid protein		mttC	459.514

### Sheet: Dataset S6
SI Dataset S6. Inventory of genes expressed by Ca. M. hypatiae LCB24 under methanogenic conditions belonging to the beta-oxidation pathway. Expression levels averaged across six replicates are reported in reads per kilobase of transcript per million mapped reads (RPKM).
Transcript	Prokka annotation	KEGG annotation	Manually confirmed annotation	Average RPKM value (x6)
JOOIALLP_00008	fa_ox_alpha_mit: fatty acid oxidation complex, alpha subunit, mitochondrial		3-hydroxyacyl-CoA dehydrogenase	450.831
JOOIALLP_00944	FadB: fatty oxidation complex, alpha subunit FadB		3-hydroxyacyl-CoA dehydrogenase	44.5828
JOOIALLP_00946	FadJ: fatty oxidation complex, alpha subunit FadJ		3-hydroxyacyl-CoA dehydrogenase	17.9528
JOOIALLP_01197	FadB: fatty oxidation complex, alpha subunit FadB		3-hydroxyacyl-CoA dehydrogenase	385.117
JOOIALLP_00243	NDH_I_M: proton-translocating NADH-quinone oxidoreductase, chain M	F420H2:quinone oxidoreductase subunit M [EC:1.1.98.4]	3-ketoacyl-CoA thiolase	408.955
JOOIALLP_01196	FadI: acetyl-CoA C-acyltransferase FadI		3-ketoacyl-CoA thiolase	339.953
JOOIALLP_00006	cyc_hxne_CoA_dh: cyclohexanecarboxyl-CoA dehydrogenase	acyl-CoA dehydrogenase [EC:1.3.8.7]	acd	249.903
JOOIALLP_00315	cyc_hxne_CoA_dh: cyclohexanecarboxyl-CoA dehydrogenase	acyl-CoA dehydrogenase [EC:1.3.8.7]	acd	3864.38
JOOIALLP_00708	cyc_hxne_CoA_dh: cyclohexanecarboxyl-CoA dehydrogenase		acd	243.62
JOOIALLP_01194	cyc_hxne_CoA_dh: cyclohexanecarboxyl-CoA dehydrogenase	acyl-CoA dehydrogenase [EC:1.3.8.7]	acd	201.56
JOOIALLP_01206	cyc_hxne_CoA_dh: cyclohexanecarboxyl-CoA dehydrogenase	acyl-CoA dehydrogenase [EC:1.3.8.7]	acd	189.753
JOOIALLP_01319	cyc_hxne_CoA_dh: cyclohexanecarboxyl-CoA dehydrogenase	acyl-CoA dehydrogenase [EC:1.3.8.7]	acd	1270.06
JOOIALLP_01209	FadI: acetyl-CoA C-acyltransferase FadI		acetyl-CoA acetyltransferase	96.6939
JOOIALLP_00314	fadA: acetyl-CoA C-acyltransferase FadA	acetyl-CoA C-acetyltransferase [EC:2.3.1.9]	atoB	2097.41
JOOIALLP_01214	fadA: acetyl-CoA C-acyltransferase FadA	acetyl-CoA C-acetyltransferase [EC:2.3.1.9]	atoB	664.923
JOOIALLP_00007	3-hydroxypropionyl-coenzyme A dehydratase	enoyl-CoA hydratase [EC:4.2.1.17]	crt	342.387
JOOIALLP_00972	3-hydroxypropionyl-coenzyme A dehydratase		crt	151.534
JOOIALLP_01204	3-hydroxypropionyl-coenzyme A dehydratase		crt	18.8934
JOOIALLP_01205	fa_ox_alpha_mit: fatty acid oxidation complex, alpha subunit, mitochondrial	enoyl-CoA hydratase / 3-hydroxyacyl-CoA dehydrogenase [EC:4.2.1.17 1.1.1.35]	enoyl-coA-hydratase	365.71
JOOIALLP_01208	FadB: fatty oxidation complex, alpha subunit FadB	enoyl-CoA hydratase / 3-hydroxyacyl-CoA dehydrogenase [EC:4.2.1.17 1.1.1.35]	enoyl-coA-hydratase	152.84
JOOIALLP_01510	FadJ: fatty oxidation complex, alpha subunit FadJ	enoyl-CoA hydratase / 3-hydroxyacyl-CoA dehydrogenase [EC:4.2.1.17 1.1.1.35]	enoyl-coA-hydratase	521.393
JOOIALLP_01696	FadJ: fatty oxidation complex, alpha subunit FadJ	enoyl-CoA hydratase / 3-hydroxyacyl-CoA dehydrogenase [EC:4.2.1.17 1.1.1.35]	enoyl-coA-hydratase	2190.08
JOOIALLP_00912	mft_etfB: electron transfer flavoprotein, mycofactocin-associated	electron transfer flavoprotein alpha subunit	etfA	3365.06
JOOIALLP_00911	mft_etfB: electron transfer flavoprotein, mycofactocin-associated	electron transfer flavoprotein beta subunit	etfB	2368.02
JOOIALLP_01651	fadA: acetyl-CoA C-acyltransferase FadA	acetyl-CoA C-acetyltransferase [EC:2.3.1.9]	fadA	390.227
JOOIALLP_01127	4-hydroxybutyrate--CoA ligase 2	long-chain acyl-CoA synthetase [EC:6.2.1.3]	fadD	536.378
JOOIALLP_01720	4-hydroxybutyrate--CoA ligase 2	long-chain acyl-CoA synthetase [EC:6.2.1.3]	fadD	1220.73
JOOIALLP_01410	Bifunctional enzyme Fae/Hps	bifunctional enzyme Fae/Hps [EC:4.2.1.147 4.1.2.43]	fae-hps	730.696
JOOIALLP_00104	4-hydroxybutyrate--CoA ligase 2		long-chain fatty acid-CoA ligase	41.7888
JOOIALLP_01207	4-hydroxybutyrate--CoA ligase 2		long-chain fatty acid-CoA ligase	6.85128
